# Improved long-transcript representation in Oxford Nanopore direct RNA sequencing with UltraMarathonRT

**DOI:** 10.64898/2025.12.10.693495

**Authors:** George Maio, Li-Tao Guo, Sara Olson, Brenton R. Graveley, Jason G. Underwood

## Abstract

While most RNA-seq methods sequence amplified cDNA molecules, the advent of direct RNA sequencing (DRS) empowered the scientific community to read native RNA. This technology unlocked characterization of natural RNA modifications and long RNA isoforms without the inherent biases of PCR amplification. In the library preparation prior to Oxford Nanopore (ONT) sequencing, polyadenylated RNAs are copied by a reverse transcriptase (RT) to generate an RNA-cDNA hybrid. The step aims to eliminate the secondary and tertiary structure inherent to most RNA sequences prior to presentation of the RNA strand to the pore for sequencing. The current recommended protocol for DRS utilizes Induro^®^ RT and requires reverse transcription at 60°C. We demonstrate that these RT conditions promote hydrolysis of the RNA strand. We further show that UltraMarathonRT^®^ (uMRT), an ultraprocessive reverse transcriptase with intrinsic helicase activity that works optimally at 30°C, can be incorporated into a new uMRT-based DRS method that results in longer RNA reads in ONT DRS and longer final isoform predictions. We optimize this reaction along with other molecular biology steps and demonstrate the performance improvements of this new workflow on the benchmark sample, Universal Human Reference RNA, along with human brain RNA. This improved DRS protocol should empower new discoveries by the scientific community.
