## Supplementary Tables for "Improved long-transcript representation in Oxford Nanopore direct RNA sequencing with UltraMarathonRT": Supplementary Table 3.xlsx

### Sheet: Sheet1
PCR Primer	Sequence 5'- 3'
GAPDH_Forward	ggtcgtattgggcgcctg
GAPDH_Reverse	ggtacatgacaaggtgcggc
ACTB_Forward	cacagagcctcgcctttgc
ACTB_Reverse	ctggtctcaagtcagtgtacagg
PKG1_Forward	gctgacgctggacaagctg
PKG1_Reverse	gcttcccaggttcacgcc
UBE4B_Forward	cagtgctgggctctgccag
UBE4B_Reverse	cgcgtgtggctgtgtttgtctg
SRGAP2C_Forward	gagccaggcaagtgaaccg
SRGAP2C_Reverse	gctgcccaataacagtctgagg
XRN1_Forward	gatggatctcagagcggtatcc
XRN1_Reverse	cattcggagtccattccaatgcaag
HERC1_Forward	gccacgactaatggctgaagg
HERC1_Reverse	gaaaaacctgactgagagcacttcg
SMAD2_Forward	ggcatataggaagaggagtgcgc
SMAD2_Reverse	cagatgccagctggtggtaaagg
